# The chromosomal distribution of sex-biased microRNAs in *Drosophila* is non-adaptive

**DOI:** 10.1101/2021.09.25.461796

**Authors:** Antonio Marco

## Abstract

Genes are often differentially expressed between males and females. In *Drosophila melanogaster*, the analysis of sex-biased microRNAs (short non-coding regulatory molecules) has revealed striking differences with protein-coding genes. Mainly, the X chromosome is enriched in male-biased microRNA genes, although it is depleted of male-biased protein-coding genes. The paucity of male-biased genes in the X chromosome is generally explained by an evolutionary process called demasculinization. I suggest that the excess of male-biased microRNAs in the X chromosome is due to high-rates of de novo emergence of microRNAs (mostly in other neighboring microRNAs), a tendency of novel microRNAs in the X chromosome to be expressed in testis, and to a lack of a demasculinization process. To test this hypothesis I analysed the expression profile of microRNAs in males, females and gonads in *D. pseudoobscura*, in which an autosome translocated into the X chromosome effectively becoming part of a sex chromosome (neo-X). I found that the pattern of sex-biased expression is generally conserved between *D. melanogaster* and *D. pseudoobscura*. Also, orthologous microRNAs in both species conserve their chromosomal location, indicating that there is no evidence of demasculinization or other inter-chromosomal movement of microRNAs. *D. pseudoobscura*specific microRNAs in the neo-X chromosome tend to be male-biased and particularly expressed in testis. In summary, the apparent paradox resulting from male-biased protein-coding genes depleted in the X chromosome and an enrichment in male-biased microRNAs is consistent with different evolutionary dynamics between coding genes and short RNAs.
