## Supplementary Table 1 for "The chromosomal distribution of sex-biased microRNAs in *Drosophila* is non-adaptive"

### Sheet: Supplementary_Table_1
MicroRNA	chromosome	start	end	Muller	baseMean (paired)	l2FC (paired)	q (paired)	baseMean (unpaired)	l2FC (unpaired)	q (unpaired)	Dme ortholog	Dme l2FC
dps-mir-2557	NC_046679.1	839581	839672	E	4.45687	-0.609143	0.744894	35.4015	-0.827848	0.864755	NA	NA
dps_3836	NC_046679.1	1705144	1705261	E	0.0505257	0.825985	NA	2.23052	0.994048	0.907513	NA	NA
dps-mir-2572	NC_046679.1	1796669	1796758	E	0.300074	-0.750543	NA	17.0957	-0.218878	0.99529	NA	NA
dps-mir-284	NC_046679.1	1942455	1942554	E	82.4985	0.724411	0.0997655	4474.72	1.0793	0.772752	dme-mir-284	0.66774
dps_3	NC_046679.1	2566810	2566923	E	29.1846	-0.00359688	0.998003	4292.55	-0.0400909	0.996732	dme-mir-996	-1.11526
dps-mir-279	NC_046679.1	2568504	2568598	E	73.9374	-0.750179	0.40291	6057.44	-2.42184	0.190696	dme-mir-279	-0.899663
dps_246	NC_046679.1	2708611	2708718	E	3.21974	-0.885433	0.739585	132.557	-3.38526	0.134375	dme-mir-1003	-0.439503
dps_300	NC_046679.1	2726076	2726207	E	0	NA	NA	0	NA	NA	NA	NA
dps_297	NC_046679.1	2759534	2759645	E	0	NA	NA	0.0724172	1.3384	NA	NA	NA
dps_350	NC_046679.1	4700354	4700493	E	0	NA	NA	0.673492	-0.106795	NA	NA	NA
dps-mir-34	NC_046679.1	5315193	5315292	E	80.4129	0.0614887	0.941597	178895	-0.459025	0.949769	dme-mir-34	0.273561
dps-mir-277	NC_046679.1	5316219	5316318	E	1499.82	0.521851	0.000616883	138144	-1.8976	0.199537	dme-mir-277	0.490605
dps_117	NC_046679.1	5322499	5322600	E	0	NA	NA	1.51356	0.0235192	NA	dme_374	1.26735
dps-mir-317	NC_046679.1	5325657	5325746	E	487.434	-0.707051	0.0666623	71663.8	-0.0259021	0.996732	dme-mir-317	0.638467
dps_372	NC_046679.1	5849998	5850047	E	0	NA	NA	0	NA	NA	NA	NA
dps-mir-995	NC_046679.1	6219831	6219915	E	155.883	-0.316285	0.864877	20451.4	1.10945	0.772752	dme-mir-995	-2.96925
dps_391	NC_046679.1	6389452	6389573	E	0	NA	NA	0.0362086	2.33833	NA	NA	NA
dps_134	NC_046679.1	6866283	6866384	E	72.3272	0.217141	0.744894	5079.12	0.650581	0.864755	dme-mir-999	0.260481
dps-mir-318	NC_046679.1	7628026	7628093	E	571.604	-9.0813	1.25638e-16	2547.2	-5.20813	0.00723203	dme-mir-318	-8.24411
dps-mir-994	NC_046679.1	7628178	7628284	E	81.3893	-9.05211	5.44284e-14	1086.26	-6.663	0.000969295	dme-mir-994	-9.00289
dps_3824	NC_046679.1	7651570	7651743	E	0	NA	NA	3.41814	-1.41952	0.828186	dme_164	0.748465
dps_3825	NC_046679.1	7651857	7652054	E	0	NA	NA	1.54976	-0.0500122	0.996732	dme_373	-1.90048
dps_87	NC_046679.1	8936692	8936809	E	0.251088	0.444865	NA	12.8648	-0.678612	0.916268	NA	NA
dps-mir-2c	NC_046679.1	10185065	10185167	E	0.0505257	0.825985	NA	61.8335	-3.13694	0.194016	dme-mir-2c	0.168812
dps-mir-13a	NC_046679.1	10185305	10185378	E	0.753265	0.508782	NA	196.754	-1.48923	0.772752	dme-mir-13a	0.587663
dps-mir-13b-1	NC_046679.1	10185457	10185525	E	0.0505257	0.825985	NA	1.70907	-1.10553	0.904977	dme-mir-13b-1	-1.90214
dps_3847	NC_046679.1	10432983	10433100	E	0	NA	NA	0.398295	-1.16089	NA	NA	NA
dps_2346	NC_046679.1	10541758	10541875	E	0	NA	NA	0	NA	NA	NA	NA
dps_455	NC_046679.1	10541758	10541875	E	0	NA	NA	0	NA	NA	NA	NA
dps_463	NC_046679.1	10902644	10902749	E	0	NA	NA	3.43261	-1.88355	0.772752	NA	NA
dps-mir-1010	NC_046679.1	12623757	12623862	E	5.34487	-0.564636	0.787944	297.815	-0.755249	0.864755	dme-mir-1010	0.243856
dps_489	NC_046679.1	12719950	12720065	E	2.05923	0.56535	0.812877	13.2398	-0.00754842	0.996732	NA	NA
dps_3842	NC_046679.1	13802167	13802298	E	0	NA	NA	0.181043	0.00736872	NA	NA	NA
dps_522	NC_046679.1	13901447	13901572	E	0	NA	NA	2.75918	0.648127	0.967258	NA	NA
dps_115	NC_046679.1	14684354	14684471	E	0	NA	NA	4.94787	2.12784	0.633302	dme-mir-9381	-1.68831
dps_250	NC_046679.1	15081717	15081834	E	0	NA	NA	3.86718	-0.180101	0.996732	dme-mir-1014	0.777082
dps-mir-2575	NC_046679.1	15251161	15251280	E	39.6232	0.446022	0.625733	2922.09	0.28672	0.99529	NA	NA
dps-mir-2502	NC_046679.1	17001509	17001620	E	0	NA	NA	1.19488	-2.78382	NA	NA	NA
dps_3828	NC_046679.1	17038334	17038441	E	0	NA	NA	5.04765	1.01524	0.901198	dme_422	-1.90048
dps-mir-252	NC_046679.1	17099186	17099295	E	42.5102	-0.623288	0.440921	7004.09	-2.14181	0.474132	dme-mir-252	0.872558
dps-mir-iab-8	NC_046679.1	18022043	18022135	E	0	NA	NA	0	NA	NA	dme-mir-iab-8	NA
dps-mir-iab-4	NC_046679.1	18022055	18022122	E	0	NA	NA	0	NA	NA	dme-mir-iab-4	NA
dps_249	NC_046679.1	19276904	19277021	E	1.16975	1.22087	0.744894	20.6841	-3.95123	0.190696	dme-mir-1017	1.42076
dps_660	NC_046679.1	19981487	19981612	E	0	NA	NA	2.26673	0.907341	0.916268	NA	NA
dps-mir-10	NC_046679.1	20579805	20579881	E	557.932	0.197091	0.625733	33547.2	0.883866	0.639464	dme-mir-10	0.153524
dps-mir-993	NC_046679.1	20613840	20613953	E	24.5181	0.374902	0.744894	1519.46	0.294296	0.99529	dme-mir-993	1.24443
dps_3835	NC_046679.1	22033934	22034035	E	0	NA	NA	0.0362086	2.33833	NA	dme_166	NA
dps-mir-1000	NC_046679.1	22035532	22035622	E	17.1155	-0.150013	0.941597	768.13	0.456808	0.967258	dme-mir-1000	0.0709033
dps_3837	NC_046679.1	22813274	22813379	E	0	NA	NA	0.528658	0.551347	NA	NA	NA
dps_706	NC_046679.1	23091511	23091620	E	0	NA	NA	1.8467	1.09214	0.904977	NA	NA
dps_3838	NC_046679.1	23359776	23359913	E	0	NA	NA	0.108626	0.753477	NA	NA	NA
dps-mir-92b	NC_046679.1	24545290	24545389	E	197.395	-3.88991	0.000169969	11488.9	-5.63619	0.000404719	dme-mir-92b	-4.69556
dps-mir-92a	NC_046679.1	24549955	24550048	E	14.9335	-4.66572	8.48791e-05	2655.73	-5.65243	0.00723203	dme-mir-92a	-4.52425
dps_248	NC_046679.1	24781262	24781409	E	0.852776	0.163443	0.941597	528.574	1.1748	0.772752	dme-mir-998	-1.1251
dps-mir-11	NC_046679.1	24781962	24782032	E	249.357	-0.456791	0.644354	41376	-0.673566	0.772752	dme-mir-11	-0.234372
dps_774	NC_046679.1	25504581	25504684	E	0	NA	NA	0.434503	-1.28976	NA	NA	NA
dps-mir-929	NC_046679.1	25591641	25591734	E	0.702739	0.366351	NA	606.13	2.14067	0.611433	dme-mir-929	0.391231
dps_776	NC_046679.1	25763025	25763130	E	0	NA	NA	0.564866	0.357035	NA	NA	NA
dps_123	NC_046679.1	26583713	26583836	E	0.970675	1.94994	0.625733	27.1999	-5.62451	0.0418862	NA	NA
dps_794	NC_046679.1	26708759	26708902	E	0	NA	NA	1.16594	-0.193906	NA	NA	NA
dps-mir-2571	NC_046679.1	27518623	27518694	E	0.249548	-1.41178	NA	56.3551	-5.93851	0.0148144	NA	NA
dps_3827	NC_046679.1	28069077	28069190	E	0	NA	NA	0.963161	-0.904003	NA	dme_421	-1.70304
dps_856	NC_046679.1	29510259	29510370	E	0	NA	NA	3.04322	1.71391	0.81856	NA	NA
dps_872	NC_046679.1	30355361	30355476	E	0.350599	-0.309507	NA	17.8369	-0.0255119	0.996732	NA	NA
dps_3850	NC_046679.1	30804731	30804890	E	0	NA	NA	1.04284	1.67878	NA	NA	NA
dps-mir-988	NC_046680.1	4043301	4043405	C	2.48949	0.180239	0.941597	657.015	-2.91552	0.288639	dme-mir-988	-0.502853
dps-mir-281-2	NC_046680.1	4058356	4058446	C	535.12	0.354565	0.290521	88276.8	3.02949	0.0644225	dme-mir-281-2	0.642298
dps-mir-281-1	NC_046680.1	4058560	4058647	C	55.5416	-0.0035123	0.998003	7834.93	2.20561	0.199537	dme-mir-281-1	0.705937
dps_3845	NC_046680.1	4160399	4160574	C	0	NA	NA	22.4564	1.03943	0.819952	NA	NA
dps-mir-184	NC_046680.1	4314020	4314119	C	995.361	-0.252324	0.787944	88379.9	-0.0273908	0.996732	dme-mir-184	-0.867588
dps_3846	NC_046680.1	4439943	4440084	C	0	NA	NA	3.57188	1.03765	0.904977	NA	NA
dps_934	NC_046680.1	5072920	5073023	C	0	NA	NA	0.861801	4.25944	NA	NA	NA
dps_956	NC_046680.1	5604192	5604237	C	0	NA	NA	0.108626	0.753477	NA	NA	NA
dps-mir-280	NC_046680.1	5849551	5849644	C	0	NA	NA	0	NA	NA	NA	NA
dps-mir-986	NC_046680.1	5989116	5989207	C	19.5482	0.661734	0.686687	2858.68	1.14905	0.772752	dme-mir-986	0.52608
dps-mir-989	NC_046680.1	6414744	6414863	C	54.4005	-9.89833	0.17161	34655.9	-2.99978	0.199537	dme-mir-989	-9.15831
dps_998	NC_046680.1	7348848	7348959	C	0	NA	NA	2.34641	3.31264	0.52334	NA	NA
dps_222	NC_046680.1	8037445	8037552	C	0	NA	NA	9.9722	1.22977	0.825648	NA	NA
dps_3613	NC_046680.1	9104680	9104811	C	0.151577	1.89376	NA	11.2772	-0.406736	0.978366	NA	NA
dps_1056	NC_046680.1	10320249	10320362	C	0	NA	NA	0.181043	0.00736872	NA	NA	NA
dps_1066	NC_046680.1	10850339	10850380	C	0	NA	NA	0	NA	NA	NA	NA
dps_7	NC_046680.1	11568325	11568430	C	152.663	-0.21568	0.744894	1373.72	0.394454	0.972443	NA	NA
dps_1105	NC_046680.1	12378141	12378246	C	0	NA	NA	0.398295	-1.16089	NA	NA	NA
dps-mir-7	NC_046680.1	12391382	12391469	C	1.30135	-0.561249	0.806261	2239.34	-2.31574	0.904977	dme-mir-7	-0.800579
dps-mir-2551	NC_046680.1	12414198	12414317	C	0.101051	1.49422	NA	201.773	2.12418	0.510127	NA	NA
dps-mir-2552	NC_046680.1	12414979	12415091	C	43.3469	6.36951	1.38965e-07	1091.89	5.87206	0.00338297	NA	NA
dps-mir-311	NC_046680.1	12415464	12415574	C	134.015	3.01211	8.69355e-18	1775.55	0.214762	0.99529	dme-mir-312	-3.65009
dps-mir-92c	NC_046680.1	12415613	12415727	C	1.82653	1.9717	0.40291	162.999	-2.17881	0.557814	dme-mir-311	-3.52421
dps-mir-2506	NC_046680.1	12415930	12416046	C	3.34221	0.36206	0.888041	1062.99	0.00899879	0.996732	NA	NA
dps-mir-2554	NC_046680.1	12416074	12416190	C	0.748644	-1.63563	NA	611.213	1.15393	0.782721	NA	NA
dps-mir-2507a	NC_046680.1	12416262	12416369	C	0.0505257	0.825985	NA	48.2095	-2.19075	0.52334	NA	NA
dps-mir-2507b	NC_046680.1	12416418	12416534	C	1.56626	-1.87292	0.409819	191.608	-0.989857	0.811489	NA	NA
dps-mir-987	NC_046680.1	13001963	13002075	C	64.9979	0.513466	0.49621	954.324	2.67825	0.288639	dme-mir-987	-0.190945
dps_3840	NC_046680.1	13113551	13113660	C	0	NA	NA	0.854535	-0.653207	NA	NA	NA
dps_3826	NC_046680.1	13537979	13538096	C	0	NA	NA	0.25346	-0.491126	NA	dme_419	-1.51533
dps-mir-2529	NC_046680.1	14677058	14677170	C	0	NA	NA	4.59861	-0.0392683	0.996732	NA	NA
dps-mir-8	NC_046680.1	14955760	14955846	C	5712.18	-0.174217	0.49621	400718	1.84071	0.40721	dme-mir-8	0.350489
dps_88	NC_046680.1	15345552	15345653	C	0	NA	NA	14.5161	1.2553	0.782721	NA	NA
dps_1171	NC_046680.1	15690363	15690484	C	0	NA	NA	1.46288	1.2328	NA	NA	NA
dps-mir-6-3	NC_046680.1	16471441	16471520	C	0	NA	NA	3.90332	-2.12087	0.712355	dme-mir-6-3	NA
dps-mir-6-2	NC_046680.1	16471584	16471666	C	0	NA	NA	0.528658	0.551347	NA	dme-mir-6-2	NA
dps-mir-6-1	NC_046680.1	16471735	16471814	C	0	NA	NA	1.73801	-3.33457	0.585573	dme-mir-6-1	0.748465
dps-mir-5	NC_046680.1	16471877	16471948	C	0.101051	1.49422	NA	210.71	-4.09506	0.0644225	dme-mir-5	-1.36184
dps-mir-4	NC_046680.1	16472055	16472135	C	0	NA	NA	94.7363	-6.69253	0.00338297	dme-mir-4	-1.10349
dps-mir-286	NC_046680.1	16472217	16472313	C	0.151577	1.89376	NA	384.334	-3.0114	0.288639	dme-mir-286	-2.43962
dps-mir-3	NC_046680.1	16472383	16472455	C	0	NA	NA	53.3303	-2.08851	0.52334	dme-mir-3	-1.65659
dps-mir-309	NC_046680.1	16472517	16472584	C	0	NA	NA	5.85859	-2.82405	0.52334	dme-mir-309	-4.49951
dps_3844	NC_046680.1	17355508	17355619	C	0	NA	NA	0.108626	0.753477	NA	NA	NA
dps-mir-307a	NC_046680.1	17893999	17894086	C	0	NA	NA	0	NA	NA	dme-mir-307a	NA
dps-mir-307b	NC_046680.1	17894001	17894085	C	0	NA	NA	0	NA	NA	dme-mir-307b	NA
dps_9	NC_046680.1	19418501	19418624	C	0.401125	0.0186972	NA	184.932	2.80768	0.286973	NA	NA
dps_15	NC_046680.1	19426067	19426174	C	0.35368	2.71142	NA	314.551	0.106074	0.996732	NA	NA
dps-mir-14	NC_046680.1	19623233	19623295	C	1137.42	0.162617	0.470004	67820.3	-4.59084	0.000173775	dme-mir-14	0.165921
dps-mir-308	NC_046680.1	20082201	20082262	C	1.10078	-0.670729	0.785014	430.795	0.0864539	0.996732	dme-mir-308	-0.872087
dps-mir-2555	NC_046680.1	20109233	20109294	C	1.2172	-1.39692	0.648454	6.21511	-1.75517	0.772752	NA	NA
dps-mir-137	NC_046680.1	20130574	20130684	C	1.17278	3.19605	0.290521	197.889	-0.0532646	0.996732	dme-mir-137	0.780033
dps-mir-31a	NC_046680.1	20228182	20228273	C	169.26	-0.573518	0.40291	24111	1.02387	0.611433	dme-mir-31a	0.260494
dps-mir-2556	NC_046680.1	20697745	20697850	C	0.0505257	0.825985	NA	7.36488	-2.83426	0.515389	NA	NA
dps_53	NC_046680.1	20719620	20719723	C	5.16725	0.617379	0.744894	115.962	0.443925	0.978366	NA	NA
dps-mir-2550	NC_046680.1	22064503	22064614	C	0.0505257	0.825985	NA	13.9476	-4.63313	0.13838	NA	NA
dps-mir-278	NC_046680.1	23339855	23339952	C	23.2302	-0.218453	0.888041	2535.86	-0.924219	0.864755	dme-mir-278	-0.0934168
dps_83	NC_046681.1	5944442	5944551	B	0.151577	1.89376	NA	53.8261	1.81969	0.631646	NA	NA
dps_14	NC_046681.1	5944914	5945021	B	0	NA	NA	21.9867	2.31121	0.56441	NA	NA
dps-mir-2511-1	NC_046681.1	5945630	5945746	B	0	NA	NA	0	NA	NA	NA	NA
dps-mir-2566a-1	NC_046681.1	5945878	5945961	B	0	NA	NA	0	NA	NA	NA	NA
dps_41	NC_046681.1	5946029	5946138	B	0	NA	NA	14.0905	5.95781	0.0243493	NA	NA
dps_18	NC_046681.1	5946154	5946263	B	1.52646	3.91794	0.136658	607.683	6.21272	0.00723203	NA	NA
dps-mir-2510	NC_046681.1	5946829	5946935	B	2.38539	4.63967	0.070656	267.029	4.02065	0.0644225	NA	NA
dps-mir-2565	NC_046681.1	5967369	5967471	B	9.4159	0.621274	0.744894	95.8249	1.69753	0.56441	NA	NA
dps-mir-959	NC_046681.1	6336564	6336675	B	1.57698	3.98369	0.131142	775.513	5.90246	0.00878341	dme-mir-959	3.85819
dps-mir-2563	NC_046681.1	6336716	6336826	B	2.54766	4.42452	0.070656	61.2803	7.74117	0.000240145	dme-mir-960	3.19745
dps_3420	NC_046681.1	6336837	6336950	B	1.99188	3.24329	0.290521	268.686	7.19633	0.000404719	dme-mir-961	5.36344
dps-mir-2509	NC_046681.1	6336958	6337057	B	1.37488	3.68109	0.17161	179.056	6.67237	0.000240145	dme-mir-962	2.26147
dps-mir-964	NC_046681.1	6337672	6337789	B	15.6902	7.02988	0.000616883	161.928	2.37733	0.322085	dme-mir-964	2.87036
dps-mir-276c	NC_046681.1	6348996	6349111	B	6.8744	5.90394	0.00791061	1273.54	6.27665	0.00721597	NA	NA
dps_1668	NC_046681.1	6461059	6461164	B	0	NA	NA	9.92116	-5.8794	0.0930347	NA	NA
dps_3852	NC_046681.1	6472130	6472253	B	0	NA	NA	0.25346	-0.491126	NA	NA	NA
dps-mir-2564	NC_046681.1	7880251	7880359	B	0.0505257	0.825985	NA	12.1735	-1.35066	0.808699	NA	NA
dps-mir-2562	NC_046681.1	8847258	8847321	B	0.101051	1.49422	NA	15.3759	-2.42901	0.515389	NA	NA
dps_3834	NC_046681.1	9810262	9810403	B	0	NA	NA	1.07179	-1.11802	NA	NA	NA
dps_1425	NC_046681.1	9930488	9930599	B	0	NA	NA	0.456241	1.04049	NA	NA	NA
dps_3851	NC_046681.1	10383405	10383524	B	0	NA	NA	0.362086	-1.01969	NA	NA	NA
dps-mir-965	NC_046681.1	10418871	10418961	B	1.46675	-1.62785	0.504702	1100.85	-5.93156	0.00878341	dme-mir-965	-0.728197
dps-mir-305	NC_046681.1	10612359	10612431	B	156.363	-0.524157	0.40291	21555.4	-1.99438	0.288639	dme-mir-305	0.152949
dps-mir-275	NC_046681.1	10612491	10612580	B	46.167	-0.0747227	0.941597	13423.6	-0.576385	0.904977	dme-mir-275	-1.09969
dps_1409	NC_046681.1	10705019	10705138	B	0	NA	NA	1.92632	-1.35319	0.864755	NA	NA
dps-mir-2558-2	NC_046681.1	12137927	12138020	B	0	NA	NA	10.9112	0.97215	0.888764	NA	NA
dps-mir-2558-1	NC_046681.1	12142292	12142375	B	0	NA	NA	0.0362086	2.33833	NA	NA	NA
dps_239	NC_046681.1	12142949	12143066	B	0.0995112	-1.88839	NA	1.16594	-0.193906	NA	NA	NA
dps-mir-968	NC_046681.1	12994506	12994622	B	0	NA	NA	62.4762	-3.996	0.0919249	dme-mir-968	-1.90048
dps_3855	NC_046681.1	13087177	13087270	B	0	NA	NA	1.53529	0.971361	0.916268	NA	NA
dps_1710	NC_046681.1	14120534	14120645	B	0	NA	NA	0.25346	-0.491126	NA	NA	NA
dps-mir-932	NC_046681.1	14404825	14404942	B	9.33626	1.21127	0.470004	230.57	0.101544	0.996732	dme-mir-932	0.311315
dps_109	NC_046681.1	14496020	14496131	B	0	NA	NA	15.9046	-2.32939	0.52334	NA	NA
dps_1723	NC_046681.1	14898499	14898606	B	0	NA	NA	0.470712	-1.40828	NA	NA	NA
dps-mir-2b-2	NC_046681.1	15064157	15064239	B	6.90966	-0.883178	0.625733	1646.97	-0.0138473	0.996732	dme-mir-2b-2	-0.673252
dps-mir-2a-1	NC_046681.1	15064456	15064529	B	0.399585	-1.23354	NA	93.0413	0.621431	0.904977	dme-mir-2a-1	0.427474
dps-mir-2a-2	NC_046681.1	15065041	15065112	B	3.89035	-0.386452	0.835731	7561.12	1.40816	0.73041	dme-mir-2a-2	-0.402314
dps-mir-2568a	NC_046681.1	16095981	16096068	B	2.72373	-0.0906686	0.966732	1671.79	2.08629	0.57528	NA	NA
dps-mir-2569	NC_046681.1	16134724	16134814	B	1.50037	-0.835857	0.744894	445.296	0.2269	0.99529	NA	NA
dps-mir-2568b	NC_046681.1	16134864	16134983	B	0.0505257	0.825985	NA	17.1271	-0.424184	0.978366	NA	NA
dps_96	NC_046681.1	17412666	17412795	B	0	NA	NA	1.00664	1.94106	NA	NA	NA
dps-mir-87	NC_046681.1	18048222	18048319	B	0.955367	0.951392	0.744894	1895.89	2.62254	0.510127	dme-mir-87	0.251154
dps_243	NC_046681.1	18062552	18062679	B	0	NA	NA	8.91482	0.351436	0.99529	NA	NA
dps-mir-1006	NC_046681.1	20903167	20903248	B	0.35214	1.00773	NA	285.918	-3.72071	0.091643	dme-mir-1006	0.16483
dps-mir-100	NC_046681.1	21484265	21484364	B	0.150037	-0.638163	NA	93.5338	-0.675773	0.904977	dme-mir-100	-0.152888
dps-let-7	NC_046681.1	21485118	21485194	B	54.7315	0.40892	0.565152	28603.5	0.795478	0.824533	dme-let-7	0.104722
dps-mir-125	NC_046681.1	21485468	21485577	B	12.2804	0.00183723	0.998003	3878.96	-3.89877	0.0689726	dme-mir-125	0.52916
dps-mir-2b-1	NC_046681.1	21776080	21776156	B	0.398045	-3.35866	NA	2532.51	3.05301	0.440426	dme-mir-2b-1	-0.445355
dps-mir-2560	NC_046681.1	21859730	21859846	B	0.101051	1.49422	NA	18.1227	2.29661	0.510127	NA	NA
dps-mir-2508	NC_046681.1	22132547	22132653	B	0.0505257	0.825985	NA	1.73081	-0.369783	0.99529	NA	NA
dps_187	NC_046681.1	22932633	22932744	B	0	NA	NA	8.44557	-2.11647	0.631646	NA	NA
dps_1563	NC_046681.1	23101402	23101519	B	0	NA	NA	4.29605	-0.329786	0.99529	NA	NA
dps_1571	NC_046681.1	23342520	23342653	B	0	NA	NA	1.38319	-0.629587	NA	NA	NA
dps-mir-375	NC_046681.1	23500202	23500290	B	37.6576	0.772721	0.40291	10879.9	1.08587	0.616913	dme-mir-375	0.66379
dps_1595	NC_046681.1	24365627	24365732	B	0.967651	-0.486545	0.91954	3.83097	-0.148935	0.996732	NA	NA
dps_30	NC_046681.1	25009407	25009520	B	0	NA	NA	0	NA	NA	NA	NA
dps_31	NC_046681.1	25009409	25009514	B	0	NA	NA	0	NA	NA	dme_436	1.98531
dps-mir-263a	NC_046681.1	25187759	25187850	B	684.983	-0.838895	0.00103883	47875.1	1.10379	0.557814	dme-mir-263a	0.100058
dps_27	NC_046681.1	25535844	25535975	B	0.252628	2.39133	NA	103.242	7.15097	0.000236714	NA	NA
dps-mir-288	NC_046681.1	25560408	25560503	B	0	NA	NA	0	NA	NA	NA	NA
dps-mir-133	NC_046681.1	25563773	25563868	B	22.2919	0.898997	0.424566	3234.86	-0.108034	0.996732	dme-mir-133	0.577646
dps-mir-1	NC_046681.1	25707369	25707456	B	52.4041	-0.366432	0.744894	290302	0.167617	0.996732	dme-mir-1	0.46679
dps-mir-9c	NC_046681.1	26308896	26308987	B	155.294	-2.32795	0.054815	14354	-1.53358	0.367562	dme-mir-9c	-2.34453
dps-mir-306	NC_046681.1	26309521	26309600	B	72.791	-2.01779	7.20445e-07	6233.36	-4.13112	0.0454416	dme-mir-306	-1.45682
dps-mir-79	NC_046681.1	26309687	26309770	B	0.251088	0.444865	NA	1211.21	-1.30895	0.81856	dme-mir-79	-1.30675
dps-mir-9b	NC_046681.1	26309882	26309972	B	57.7212	-2.99126	4.13332e-08	13278.8	-2.42695	0.17693	dme-mir-9b	-2.68919
dps-mir-287	NC_046681.1	28791447	28791526	B	0	NA	NA	0.0362086	2.33833	NA	NA	NA
dps-mir-124	NC_046681.1	28800135	28800232	B	5.4811	0.233639	0.91954	653.241	-1.28757	0.772752	dme-mir-124	0.67549
dps_3529	NC_046682.1	641924	642031	F	0	NA	NA	1.03558	-1.0501	NA	NA	NA
dps_3582	NC_046683.1	1393335	1393456	A (XL)	0	NA	NA	0.289669	-0.689021	NA	NA	NA
dps_2595	NC_046683.1	1637872	1638005	A (XL)	0	NA	NA	0.579338	-1.71552	NA	NA	NA
dps-mir-2535	NC_046683.1	1639789	1639908	A (XL)	2.00101	-0.741379	0.755844	154.681	-3.22836	0.147312	dme-mir-2535b	0.25421
dps_2568	NC_046683.1	2881822	2881935	A (XL)	0	NA	NA	1.63665	-1.01252	0.915783	NA	NA
dps_2543	NC_046683.1	4268430	4268549	A (XL)	0	NA	NA	14.2663	-3.6145	0.268227	NA	NA
dps_2525	NC_046683.1	5049390	5049493	A (XL)	0	NA	NA	0.0724172	1.3384	NA	NA	NA
dps_2791	NC_046683.1	7150515	7150636	A (XL)	0	NA	NA	3.25157	-1.78063	0.772752	NA	NA
dps-mir-2527	NC_046683.1	7982105	7982224	A (XL)	0.35368	2.71142	NA	305.958	6.52169	0.000747453	NA	NA
dps_86	NC_046683.1	8195752	8195869	A (XL)	0	NA	NA	0.434503	-1.28976	NA	NA	NA
dps_3416	NC_046683.1	9692731	9692840	A (XL)	0	NA	NA	0	NA	NA	NA	NA
dps_3414	NC_046683.1	9692734	9692841	A (XL)	0	NA	NA	0	NA	NA	NA	NA
dps-mir-2524	NC_046683.1	9692735	9692827	A (XL)	0	NA	NA	0	NA	NA	NA	NA
dps-mir-2517-3	NC_046683.1	9693700	9693802	A (XL)	0	NA	NA	0.0362086	2.33833	NA	NA	NA
dps-mir-2544	NC_046683.1	9695220	9695324	A (XL)	0.252628	2.39133	NA	87.1414	3.6307	0.0969277	NA	NA
dps_37	NC_046683.1	9696091	9696202	A (XL)	0	NA	NA	0	NA	NA	NA	NA
dps_3417	NC_046683.1	9698725	9698834	A (XL)	0	NA	NA	0	NA	NA	NA	NA
dps-mir-2542-3	NC_046683.1	9698737	9698821	A (XL)	0	NA	NA	0	NA	NA	NA	NA
dps-mir-2543a-1	NC_046683.1	9699091	9699206	A (XL)	0	NA	NA	0	NA	NA	NA	NA
dps-mir-2543a-2	NC_046683.1	9699091	9699206	A (XL)	0	NA	NA	0	NA	NA	NA	NA
dps-mir-2543b-2	NC_046683.1	9699830	9699945	A (XL)	0	NA	NA	0	NA	NA	NA	NA
dps_3833	NC_046683.1	9700643	9700750	A (XL)	0	NA	NA	0.275197	5.82375	NA	NA	NA
dps-mir-2541	NC_046683.1	9706086	9706193	A (XL)	0	NA	NA	134.187	5.57819	0.00338297	NA	NA
dps_61	NC_046683.1	9706277	9706392	A (XL)	0.0505257	0.825985	NA	9.93037	2.17841	0.57528	NA	NA
dps-mir-2523	NC_046683.1	9706750	9706863	A (XL)	1.47439	2.27198	0.40291	474.266	4.69499	0.0373897	NA	NA
dps_73	NC_046683.1	9707276	9707387	A (XL)	0	NA	NA	0.550395	6.33343	NA	NA	NA
dps_3831	NC_046683.1	9707605	9707714	A (XL)	0	NA	NA	0	NA	NA	NA	NA
dps_62	NC_046683.1	9707605	9707714	A (XL)	0	NA	NA	0	NA	NA	NA	NA
dps-mir-2522a	NC_046683.1	9707838	9707949	A (XL)	1.07173	2.7786	0.40291	71.0824	2.97319	0.194016	NA	NA
dps_55	NC_046683.1	9707984	9708091	A (XL)	0.920149	0.901151	0.835731	27.9983	3.14872	0.204871	NA	NA
dps_3418	NC_046683.1	9710089	9710200	A (XL)	0	NA	NA	15.5342	4.39498	0.152554	NA	NA
dps-mir-2522b	NC_046683.1	9710323	9710424	A (XL)	0.0505257	0.825985	NA	19.3217	3.10008	0.365804	NA	NA
dps-mir-2538	NC_046683.1	9710478	9710593	A (XL)	0.249548	-1.41178	NA	46.3496	4.36722	0.0500797	NA	NA
dps-mir-2521	NC_046683.1	9710978	9711064	A (XL)	0.0505257	0.825985	NA	5.5691	2.29358	0.616913	NA	NA
dps-mir-2520	NC_046683.1	9711102	9711221	A (XL)	2.90134	4.74331	0.054815	32.6017	3.08754	0.228086	NA	NA
dps-mir-2537	NC_046683.1	9711233	9711312	A (XL)	1.07019	0.421166	0.91954	15.4793	1.92256	0.607682	NA	NA
dps-mir-2536	NC_046683.1	9711368	9711478	A (XL)	5.49644	3.42111	0.054815	166.221	4.38246	0.095999	NA	NA
dps-mir-2519	NC_046683.1	9732724	9732841	A (XL)	1.26772	-0.918379	0.744894	45.8722	1.07122	0.819952	NA	NA
dps_2749	NC_046683.1	9887346	9887461	A (XL)	7.28777	0.670084	0.744894	92.4214	-0.228366	0.99529	NA	NA
dps-mir-31b	NC_046683.1	9916847	9916935	A (XL)	15.3057	0.0963056	0.941597	2544.73	1.69615	0.552541	dme-mir-31b	0.471313
dps_3841	NC_046683.1	10408776	10408883	A (XL)	0	NA	NA	0.564866	0.357035	NA	NA	NA
dps_2737	NC_046683.1	10564588	10564715	A (XL)	0	NA	NA	0.0362086	2.33833	NA	NA	NA
dps-mir-13b-2	NC_046683.1	11096047	11096115	A (XL)	0.151577	1.89376	NA	290.154	-2.93411	0.240206	dme-mir-13b-2	-1.40181
dps-mir-2546	NC_046683.1	12802353	12802436	A (XL)	0.251088	0.444865	NA	41.4922	0.207847	0.99529	NA	NA
dps_2682	NC_046683.1	13792870	13793017	A (XL)	0	NA	NA	0.217252	-0.262701	NA	NA	NA
dps-mir-980	NC_046683.1	14140956	14141063	A (XL)	0.950747	-0.64338	0.787944	1326.7	1.72351	0.73041	dme-mir-980	-0.0459259
dps-mir-2545b	NC_046683.1	16578294	16578410	A (XL)	0	NA	NA	0	NA	NA	NA	NA
dps-mir-2545a	NC_046683.1	16578294	16578411	A (XL)	0	NA	NA	0	NA	NA	NA	NA
dps_2613	NC_046683.1	17246568	17246683	A (XL)	26.792	-0.0400032	0.966732	305.627	-0.961647	0.864755	NA	NA
dps_113	NC_046683.1	19217411	19217514	A (XL)	0	NA	NA	2.22326	-0.386248	0.99529	NA	NA
dps_79	NC_046683.1	19270382	19270485	A (XL)	0.150037	-0.638163	NA	1.56424	-0.913089	0.929701	NA	NA
dps_2466	NC_046683.1	19538148	19538263	A (XL)	0.0995112	-1.88839	NA	0.615546	-1.80517	NA	NA	NA
dps_3750	NC_046683.1	19581479	19581630	A (XL)	0.0995112	-1.88839	NA	13.7122	1.32806	0.772752	NA	NA
dps-mir-12	NC_046683.1	21426542	21426615	A (XL)	193.647	0.301586	0.625733	11650.5	-0.458879	0.904977	dme-mir-12	1.22485
dps-mir-304	NC_046683.1	21427151	21427238	A (XL)	1.96434	1.63877	0.49621	2603.21	-2.15068	0.468677	dme-mir-304	0.413962
dps-mir-283	NC_046683.1	21428481	21428577	A (XL)	21.108	-0.844492	0.625733	4059.53	-2.61759	0.268227	dme-mir-283	-0.677012
dps_2422	NC_046683.1	22410045	22410172	A (XL)	0.0505257	0.825985	NA	7.78673	2.12244	0.610746	NA	NA
dps-mir-2574b	NC_046683.1	26685627	26685694	A (XL)	0	NA	NA	0	NA	NA	NA	NA
dps-mir-2513b	NC_046683.1	33702833	33702952	D (XR)	0	NA	NA	0	NA	NA	NA	NA
dps-mir-2513a	NC_046683.1	33702833	33702952	D (XR)	0	NA	NA	0	NA	NA	NA	NA
dps-mir-927	NC_046683.1	33825631	33825718	D (XR)	25.2913	-0.669643	0.744894	373.075	-0.825559	0.864755	dme-mir-927	0.0217735
dps_110	NC_046683.1	37674247	37674356	D (XR)	0	NA	NA	1.94085	1.98737	0.772752	dme_424	2.45942
dps-mir-2547	NC_046683.1	38287205	38287290	D (XR)	0	NA	NA	0.181043	0.00736872	NA	NA	NA
dps-mir-971	NC_046683.1	38301433	38301526	D (XR)	0.251088	0.444865	NA	11.3913	-3.01189	0.433862	dme-mir-971	0.269566
dps-mir-2548	NC_046683.1	38351221	38351318	D (XR)	0	NA	NA	0.398295	-1.16089	NA	NA	NA
dps_141	NC_046683.1	38704046	38704157	D (XR)	0	NA	NA	0.289669	-0.689021	NA	NA	NA
dps-mir-210a	NC_046683.1	38870244	38870337	D (XR)	70.9665	0.548298	0.366827	2039.16	1.57374	0.611433	dme-mir-210	-0.146813
dps-mir-969	NC_046683.1	38877171	38877282	D (XR)	1.12071	0.908419	0.787944	13.0331	1.00211	0.864755	dme-mir-969	1.78178
dps-mir-981	NC_046683.1	40815572	40815660	D (XR)	12.1825	0.309126	0.835731	245.169	-3.35569	0.176281	dme-mir-981	-0.015006
dps_42	NC_046683.1	40973403	40973524	D (XR)	0.0505257	0.825985	NA	9.3904	3.35917	0.359095	NA	NA
dps_91	NC_046683.1	41149697	41149808	D (XR)	0	NA	NA	1.55697	-3.17305	0.611433	NA	NA
dps-mir-970	NC_046683.1	41773433	41773520	D (XR)	90.6458	-0.138362	0.830759	3440.48	0.331689	0.978366	dme-mir-970	0.113057
dps_3611	NC_046683.1	42598878	42598985	D (XR)	0	NA	NA	0.217252	-0.262701	NA	NA	NA
dps_22	NC_046683.1	43806378	43806493	D (XR)	0.150037	-0.638163	NA	14.5416	-1.85553	0.670247	NA	NA
dps-mir-285	NC_046683.1	44461102	44461201	D (XR)	19.5988	-0.0561039	0.966732	224.908	1.50418	0.611433	dme-mir-285	-0.648948
dps-mir-193	NC_046683.1	45270046	45270147	D (XR)	4.051	-0.833219	0.744894	82.3819	1.79789	0.57528	dme-mir-193	-0.932958
dps-mir-263b	NC_046683.1	46111991	46112081	D (XR)	1.77447	1.20491	0.644354	2645.69	5.77193	0.0458189	dme-mir-263b	-0.281878
dps-mir-315	NC_046683.1	46622272	46622355	D (XR)	12.0186	0.278562	0.849449	173.545	1.05653	0.811489	dme-mir-315	0.528859
dps_3829	NC_046683.1	46892400	46892513	D (XR)	0	NA	NA	5.42579	-0.291078	0.99529	NA	NA
dps-mir-316	NC_046683.1	47067181	47067269	D (XR)	11.5622	-0.765436	0.666834	4174.55	-3.16971	0.0945338	dme-mir-316	0.0590167
dps_76	NC_046683.1	48486249	48486370	D (XR)	0	NA	NA	2.17258	0.339683	0.99529	NA	NA
dps-mir-33	NC_046683.1	48493164	48493254	D (XR)	234.886	-0.376505	0.554161	41807.8	1.04048	0.757222	dme-mir-33	-0.310407
dps-mir-276b	NC_046683.1	51309767	51309865	D (XR)	514.737	0.381549	0.40291	1178.89	0.547127	0.949769	dme-mir-276b	0.447408
dps-mir-276a	NC_046683.1	51355465	51355563	D (XR)	2599.39	-0.374819	0.00060572	78309.5	-2.28193	0.147312	dme-mir-276a	0.805971
dps-mir-219	NC_046683.1	51974353	51974452	D (XR)	1.11923	1.01399	0.785851	60.8829	-5.1844	0.0299554	dme-mir-219	0.758208
dps_3115	NC_046683.1	52431797	52431828	D (XR)	0	NA	NA	0.0362086	2.33833	NA	NA	NA
dps-mir-274	NC_046683.1	52691329	52691425	D (XR)	56.8268	0.698247	0.625733	3497.54	-0.895195	0.808699	dme-mir-274	0.971861
dps_3187	NC_046683.1	55451703	55451792	D (XR)	0	NA	NA	0	NA	NA	NA	NA
dps-mir-958	NC_046683.1	56301301	56301400	D (XR)	152.012	-0.822411	0.0214515	9450.73	-4.19585	0.00338297	dme-mir-958	-0.0347752
dps-mir-957	NC_046683.1	56464390	56464486	D (XR)	163.429	-0.123707	0.842091	1728.51	0.5805	0.904977	dme-mir-957	0.29466
dps_3843	NC_046683.1	56989967	56990084	D (XR)	0.101051	1.49422	NA	15.2073	4.39182	0.0999761	NA	NA
dps-mir-282	NC_046683.1	59646870	59646963	D (XR)	4.48747	-1.07997	0.625733	1462.85	-3.10051	0.178399	dme-mir-282	-0.709958
dps_3362	NC_046683.1	61480737	61480860	D (XR)	0	NA	NA	0.275197	5.82375	NA	NA	NA
dps-mir-9a	NC_046683.1	61525386	61525463	D (XR)	74.9384	0.161919	0.787944	17927.3	0.026665	0.996732	dme-mir-9a	-0.202206
dps-mir-289	NC_046683.1	62329671	62329770	D (XR)	0	NA	NA	0	NA	NA	NA	NA
dps_3340	NC_046683.1	63107645	63107762	D (XR)	0	NA	NA	0.99937	-0.978876	NA	NA	NA
dps_3339	NC_046683.1	63108291	63108404	D (XR)	0	NA	NA	1.57871	-1.83714	0.811177	NA	NA
dps-mir-2525	NC_046683.1	64600142	64600252	D (XR)	0	NA	NA	0.564866	0.357035	NA	NA	NA
dps-bantam	NC_046683.1	64631104	64631184	D (XR)	2535.02	-0.426011	0.0106516	159079	0.948394	0.726271	dme-bantam	-0.212852
dps-mir-314	NC_046683.1	64903573	64903661	D (XR)	1.80044	-0.834007	0.744894	11047.1	-3.38752	0.0999761	dme-mir-314	0.262879
dps_3602	NC_046683.1	66055192	66055445	D (XR)	1.40702	0.73875	0.755844	254.787	0.398632	0.964583	NA	NA
dps-mir-190	NC_046683.1	67070433	67070526	D (XR)	17.2979	-0.615392	0.744894	1685.81	-3.45791	0.194016	dme-mir-190	-0.00304155
